# A virus-induced circular RNA maintains latent infection of Kaposi sarcoma herpesvirus

**DOI:** 10.1101/2022.07.18.500467

**Authors:** Takanobu Tagawa, Daniel Oh, Sarah Dremel, Guruswamy Mahesh, Vishal N. Koparde, Gerard Duncan, Thorkell Andresson, Joseph M. Ziegelbauer

**Affiliations:** HIV and AIDS Malignancy Branch, Center of Cancer Research, National Cancer Institute; Bethesda; Maryland, USA; CCR Collaborative Bioinformatics Resource, Center for Cancer Research, National Cancer Institute, National Institutes of Health, Bethesda, Maryland, USA; Advanced Biomedical Computational Sciences, Frederick National Laboratory for Cancer Research, Leidos Biomedical Research, Inc., Frederick, Maryland, USA; Protein Characterization Laboratory, Cancer Research Technology Program, Frederick National Laboratory for Cancer Research, Leidos Biomedical Research, Inc., Frederick, Maryland, USA

## Abstract

Non-coding RNAs (ncRNAs) play important roles in host-pathogen interactions; oncogenic viruses like Kaposi sarcoma herpesvirus (KSHV) employ ncRNAs to establish a latent reservoir and persist for the life of the host. We previously reported that KSHV infection alters a novel class of RNA, circular RNAs (circRNAs). CircRNAs are alternative splicing isoforms and regulate gene expression but, their importance in infection is largely unknown. Here, we showed that a human circRNA, hsa_circ_0001400, is induced by various pathogenic viruses, namely KSHV, Epstein-Barr virus, and human cytomegalovirus. The induction of circRNAs including circ_0001400 by KSHV is co-transcriptionally regulated, likely at splicing. Consistently, screening for circ_0001400-interacting proteins identified a splicing factor, PNISR. Functional studies using infected primary endothelial cells revealed that circ_0001400 inhibits KSHV lytic transcription and virus production. Simultaneously, the circRNA promoted cell cycle, inhibited apoptosis, and induced immune genes. RNA-pulldown assays identified transcripts interacting with circ_0001400, including *TTI1*, which is a component of the pro-growth mTOR complexes. We thus identified a circRNA that is pro-growth and anti-lytic replication. These results support a model in which KSHV induces circ_0001400 expression to maintain latency. Since circ_0001400 is induced by multiple viruses, this novel viral strategy may be widely employed by other viruses.

**AUTHOR SUMMARY:** Circular RNAs (circRNAs) are single-stranded, closed-circular RNAs. They coincide with linear mRNAs as alternative splice isoforms. CircRNAs binds to other RNAs or proteins to regulate their abundance or functions. We previously showed that specific human circRNAs are differentials regulated upon infection with an oncogenic DNA virus, Kaposi’s sarcoma herpesvirus (KSHV). Functions of such circRNAs for virus infections were largely elusive. Here, we identified that one of circRNAs, hsa_circ_0001400 controls both viral and human gene expression so that infected human cells have less virus production but better cell growth. KSHV, like other herpesviruses, has two phases: latent and lytic cycle. The functions of circ_0001400 suggest it biases the cells to latent cycle during which, unlike lytic phase, viruses express only limited number of genes to survive and new viruses are not produced. Since oncogenic viruses like KSHV mainly stay at latent phase for the life of the host, our results suggest that the virus utilized circRNAs to switch to latent phase after the infection. Infection of other pathogenic viruses like Epstein-Barr virus and human cytomegalovirus were also found to induce circ_0001400. The circRNA may be thus controlling infection of various viruses.
