## Supplementary material for "A virus-induced circular RNA maintains latent infection of Kaposi sarcoma herpesvirus": Table S1

### Sheet: Sheet1
Table S1. circRNA expression changes upon herpesvirus infections and circRNA-linearRNA ratios in KSHV-infected HUVECs. FPBs (fragments per billion mapped base) and ratios were calculated by CIRCExplorer3 package.
	circRNA (FPB) log2FC (infected vs mock)			linearRNA (FPB) log2FC (infected vs mock)			circRNA:linearRNA (log2)
host_gene	Rep1	Rep2	Rep3	Rep1	Rep2	Rep3	infected Rep1	infected Rep2	infected Rep3	mock Rep1	mock Rep2	mock Rep3
ARHGAP5	0.736392	2.15381	2.10289	0.0871122	0.232682	0.0931195	-2.05268	-4.19312	-2.45533	-2.69942	-6.07268	-4.44883
MPP6	0.94611	0.724968	0.422504	-0.446048	-0.748345	0.120861	-0.737821	-2.49893	-2.75834	-2.12651	-3.96674	-3.05537
ARL13B	1.83593	1.00181	1.04399	0.0729667	0.21802	-0.0310055	-2.3908	-2.78307	-3.79156	-4.13086	-3.55539	-4.83024
LMTK2	0.666003	1.63924	0.333499	-0.1376	-0.116008	0.0405079	-1.65126	-3.49807	-2.64024	-2.45066	-5.21805	-2.92858
ZKSCAN1	0.628035	0.749421	0.148329	-0.0843025	-0.120341	-0.0753063	-1.3985	-2.7556	-2.79909	-2.11022	-3.62339	-3.02191
GAPVD1	1.32135	3.29132	2.62896	0.014571	0.00324957	-0.0346828	-3.04505	-4.43342	-4.16955	-4.3441	-7.62315	-6.78116
SAMD4A	2.09896	2.00181	0.937077	0.170253	0.0857301	0.258546	-3.21708	-4.07947	-3.68741	-5.12622	-5.95563	-4.35603
FBXW7	0.228597	0.869358	0.230406	0.160644	0.00349752	0.154587	-0.475262	-1.24491	-1.41464	-0.543063	-2.10841	-1.48951
ACVR2A	0.572893	1.41685	0.0439927	-0.252273	-0.0558136	-0.128303	-2.19326	-3.87086	-2.96529	-3.01272	-5.28243	-3.13315
CHD7	0.250965	0.246921	0.780958	0.0727304	-0.194031	-0.140475	-3.13184	-3.2591	-2.83456	-3.30748	-3.69991	-3.74526
RBM33	-0.164072	1.41685	0.628955	-0.216329	-0.30875	-0.100281	-2.01712	-2.92204	-3.51678	-2.06996	-4.62596	-4.2315
YY1AP1	1.57289	2.63924	0.365921	-0.2545	-0.091889	-0.111286	-3.60572	-4.45127	-4.55269	-5.41175	-7.09215	-5.01834
WHSC1	1.25097	2.15381	0.851348	-0.553687	-0.429657	-0.890235	-4.50704	-5.6011	-5.31284	-6.29664	-8.1429	-7.03734
SDCCAG8	1.25097	0.416846	1.62896	0.00150909	-0.119904	0.0155442	-3.92846	-5.43253	-4.35519	-5.15935	-5.96387	-5.92441
RELL1	0.835928	0.7753	0.558566	-0.0272828	-0.0436737	-0.0999559	-3.92513	-4.84784	-4.27937	-4.78613	-5.66416	-4.93522
PCMTD1	0.58354	-0.0526394	1.04399	-0.339715	-0.187482	0.0796949	-3.22713	-4.21989	-4.19801	-4.1487	-4.35706	-5.15488
CSNK1G3	1.14405	0.831883	1.04399	-0.0161878	0.116904	0.0360263	-3.47941	-6.2232	-4.63379	-4.62955	-6.90318	-5.61723
PPP6R2	0.666003	1.83188	1.04399	-0.0365372	-0.0506347	-0.0605143	-4.20896	-5.57387	-5.71962	-4.90614	-7.38296	-6.7875
ZMYM4	0.431537	0.831883	1.36592	0.0683197	-0.0291533	-0.102099	-4.06167	-5.95966	-4.7838	-4.42263	-6.80255	-6.23094
RHOBTB3	0.305413	1.53232	1.52942	0.290814	0.406627	0.216632	-3.34639	-5.11422	-4.24162	-3.36009	-6.22319	-5.53698
XPO1	0.479234	0.661958	1.04399	0.000902978	-0.0516213	-0.100381	-3.99961	-5.93072	-5.11953	-4.47688	-6.64126	-6.25709
MCTP1	1.09896	3.00181	1.4225	0.849656	0.741311	0.38676	-4.70055	-5.50598	-5.221	-4.94537	-7.6716	-6.23978
LMBR1	1.514	0.246921	0.0439927	-0.305627	-0.414188	-0.409399	-3.11053	-5.72578	-6.00813	-4.92167	-6.38748	-6.45211
SPPL3	-0.0120694	-0.168117	1.50342	-0.362447	-0.259096	-0.298972	-4.33163	-5.49108	-3.29119	-4.68174	-5.59548	-5.07182
MCTP1	2.47336	2.15381	1.26639	0.849656	0.741311	0.38676	-4.64823	-6.34001	-6.10797	-6.25451	-7.6716	-6.9608
CORO1C	0.593853	0.738774	0.169524	-0.418067	-0.235886	-0.425803	-3.93022	-6.13083	-6.10821	-4.94103	-7.10148	-6.70022
CRKL	0.157856	0.48396	0.89199	0.0878424	-0.210053	-0.222915	-4.50624	-5.00229	-5.09616	-4.57537	-5.69399	-6.19718
WHSC1	0.987931	0.153812	1.62896	-0.553687	-0.429657	-0.890235	-4.50704	-6.58538	-6.51771	-6.03785	-7.17133	-8.95021
UHRF2	0.44361	0.831883	0.213918	0.0225425	-0.151925	-0.132866	-4.67053	-5.09921	-5.48859	-5.0891	-6.07555	-5.83055
SKA3	0.0445142	-0.168117	-0.277935	-0.379351	-0.341377	-0.319528	-1.86992	-4.16771	-4.15377	-2.29294	-4.34745	-4.19429
KLHL8	1.17696	-0.168117	1.62896	0.0445142	0.0184872	-0.0500508	-1.95083	-3.2572	-3.4085	-3.07612	-3.07498	-5.04343
ZDBF2	-0.111605	-0.168117	1.04399	-0.113607	-0.239375	-0.219042	-1.5096	-4.83532	-2.89348	-1.51192	-4.94396	-4.13199
ZCCHC2	1.11346	0.639238	0.0439927	0.18492	0.140377	0.145835	-2.29145	-4.58553	-6.12922	-3.21382	-5.07796	-6.01372
PHIP	0.338428	0.831883	-0.54097	-0.242975	-0.217441	-0.289084	-2.66608	-4.38679	-6.13892	-3.24559	-5.42667	-5.89282
GLIS2	0.388469	-1.16812	0.529419	-0.253077	-0.278541	-1.7223	0	-2.02746	0.388192	-0.636942	-1.16675	-1.84187
ERBB2IP	0.710397	0.568849	1.36592	0.106793	0.151038	0.10577	-4.63735	-6.27302	-5.81107	-5.23466	-6.68387	-7.03001
UTRN	0.550525	1.83188	0.851348	0.00855489	0.068877	0.0260594	-4.92896	-6.21614	-6.45084	-5.46773	-7.94152	-7.2592
RARS	0.286589	0.919346	0.79888	0.26714	0.133977	0.188301	-4.10305	-5.51624	-4.67108	-4.12193	-6.29638	-5.27755
NUP54	-0.333997	2.41685	1.04399	-0.0298571	-0.0842675	-0.183254	-6.11396	-5.84853	-5.09462	-5.81506	-8.26326	-6.30328
WWC3	0.431537	-0.168117	1.04399	0.033157	-0.042259	-0.202808	-3.54927	-5.27944	-4.08006	-3.94539	-5.16044	-5.31619
SEC24B	-0.164072	0.639238	1.04399	0.0968491	0.0831911	-0.0168457	-4.66717	-4.77008	-4.03803	-4.40804	-5.31967	-5.08407
FGD4	1.49889	-0.168117	0.0439927	-0.0916943	-0.142315	-0.252514	-2.84825	-6.83765	-4.82996	-4.42838	-6.85044	-5.11943
BARD1	2.25097	0.568849	-0.956007	-0.690483	-0.411291	-0.435662	-2.4485	-3.91157	-4.39467	-5.33922	-4.88399	-3.8848
CCDC66	2.12543	-1.49004	0.307027	-0.108644	-0.283791	-0.224336	-2.07333	-3.97657	-2.23932	-4.27457	-2.82329	-2.7622
ZBTB44	-0.486001	1.59742	0.529419	-0.09361	-0.180266	-0.479431	-2.44872	-2.46862	-2.69481	-2.05793	-4.23197	-3.69805
TCONS_00012989	0.929037	1.15381	-0.956007	-3.44947	-0.267652	-0.365398	3.81305	-1.14608	-2.39006	-0.372642	-2.53726	-1.80993
CCDC9	1.25097	1.83188	-0.692973	-0.109689	-0.540797	-0.270272	-2.7647	-3.61547	-4.16491	-4.10665	-5.91351	-3.74884
TANC1	-0.57911	2.63924	2.26639	0.0253713	-0.139274	-0.173202	-4.52606	-5.52972	-4.1887	-3.92543	-8.21809	-6.59479
CDYL	-0.0467155	0.338843	0.433939	0.153239	-0.280787	-0.172027	-1.02123	-1.76971	-1.27158	-0.821463	-2.38854	-1.87592
ARHGAP12	0.613535	-1.16812	1.26639	-0.0892474	-0.127623	-0.123857	-1.76783	-4.57346	-3.63678	-2.46838	-3.55741	-5.00028
SPECC1	0.513999	0.153812	-0.10801	-0.0153707	-0.139138	0.398001	0.56857	-0.808733	-0.994839	0.0405193	-1.10073	-0.490468
DGKE	1.25097	0.831883	-1.27794	-0.423853	-0.172529	0.0439927	-1.94316	-3.28284	-4.43334	-3.60239	-4.27438	-3.13377
UBAP2	0.835928	1.83188	-0.54097	0.0768676	-0.104281	0.022825	-3.30746	-5.34247	-5.87224	-4.05711	-7.20515	-5.31443
PLXNA2	0.835928	3.41685	0.0439927	0.346753	-0.0913622	-0.00759964	-5.83003	-5.38642	-5.91917	-6.30515	-8.79514	-5.96608
KIAA1797	0.878996	-0.905082	2.04399	0.0861377	0.0637334	-0.0578205	-3.93046	-6.5941	-4.99289	-4.71796	-5.65428	-7.04652
ANKRD17	-0.0485952	2.15381	0.307027	0.0653167	-0.00045622	-0.0991294	-3.8841	-6.01472	-4.3811	-3.77041	-8.08784	-4.78291
PLEKHM3	-0.427107	1.63924	1.45903	0.301591	0.212974	-0.0815382	-0.724463	-2.17498	-1.5513	0	-3.56623	-3.06408
KIAA1841	1.83593	0.831883	-2.27794	-0.231877	-0.219779	-0.152261	-2.3903	-4.77299	-5.61962	-4.42725	-5.78895	-3.56046
ERCC6	-0.655926	0.31731	1.26639	-0.340273	-0.066339	0.174208	-3.25973	-4.27967	-4.12732	-2.94858	-4.66248	-5.1929
MGEA5	0.572893	-0.168117	1.45903	-0.118182	0.0678696	-0.200451	-5.63024	-6.38059	-4.957	-6.31068	-6.15495	-6.58795
RNF19B	-0.449475	0.416846	3.04399	0.204524	-0.0814351	0.0857986	-4.32332	-4.69913	-4.30572	-3.6729	-5.19458	-7.15836
EPHB4	-0.391483	0.499308	0.584561	0.0789141	-0.286364	-0.287059	-5.01357	-5.13278	-5.14892	-4.54378	-5.91743	-6.01791
TXLNG2P	0.473357	1.15381	-3.27794	-0.0485952	0.078044	0.139412	-1.88194	-2.73861	-5.29255	-2.3977	-3.78795	-1.95443
NAV3	-2.55639	1.83188	2.36592	-0.00702294	-0.094258	0.142736	-4.92902	-3.10115	-3.34266	-2.46496	-5.00166	-5.46775
ANKRD17	-0.27955	1.15381	0.628955	0.0653167	-0.00045622	-0.0991294	-4.41097	-5.03044	-5.37338	-4.06812	-6.17151	-6.08677
XPO1	1.83593	2.41685	1.04399	0.000902978	-0.0516213	-0.100381	-6.17797	-7.32932	-8.53724	-7.98245	-9.71147	-9.61021
FAM120A	0.151429	1.56885	1.62896	-0.00419105	-0.183432	-0.145429	-5.36331	-6.32457	-7.83558	-5.518	-8.05415	-9.5234
UBAP2	-0.64212	0.831883	0.982592	0.0768676	-0.104281	0.022825	-2.67426	-4.04406	-2.39059	-1.95805	-4.97265	-3.34448
UBAP2	0.961458	0.416846	-0.371045	0.0768676	-0.104281	0.022825	-2.31339	-5.7446	-5.30244	-3.19232	-6.26039	-4.90934
ENST00000343958.9	-1.14135	1.15381	0.343553	-0.190322	-0.182202	-0.161431	-1.72596	-2.24157	-2.12993	-0.778328	-3.56819	-2.63154
DOCK1	0.888395	1.41685	-0.371045	-0.0958251	-0.0703241	-0.189381	-4.56442	-6.75029	-6.82549	-5.54199	-8.177	-6.64441
CDR2	0.250965	-0.168117	1.04399	0.123209	-0.158809	-0.229279	-4.42275	-7.71484	-5.34098	-4.5484	-7.74426	-6.58957
PTK2	-0.607016	0.346457	0.722065	-0.045767	-0.0592556	-0.168303	-5.09492	-5.08971	-4.64616	-4.53592	-5.495	-5.53231
NDUFS1	0.491973	0.31731	1.04399	0.0975087	-0.0638371	-0.142747	-5.17652	-6.47174	-6.93735	-5.56755	-6.85224	-8.08739
ICA1	0.376496	-0.168117	0.628955	0.0614236	0.0215075	0.0378008	-4.00575	-6.35777	-4.88265	-4.31808	-6.18834	-5.45919
ATP5C1	1.40297	0.194453	0.681423	-0.170906	-0.0947003	0.254257	-5.50677	-7.33131	-6.23081	-7.07171	-7.62144	-6.65115
RAB6A	1.09896	1.83188	0.780958	0.086886	-0.0153002	-0.0950986	-6.5757	-7.53146	-7.10229	-7.57407	-9.30535	-7.95673
ENST00000580018.4	0.835928	0.153812	1.04399	-0.104654	-0.0300822	-0.00527697	-5.24712	-7.05502	-7.09724	-6.18056	-7.24148	-8.10983
CDYL2	0.290493	0.111991	-0.371045	0.0153608	-0.135853	-0.109452	-1.88821	-3.34149	-2.83268	-2.16268	-3.59013	-2.57128
RARS	1.14405	0.568849	0.722065	0.26714	0.133977	0.188301	-5.75454	-7.25953	-6.4178	-6.62139	-7.68745	-6.939
ZEB1	-1.334	0.831883	1.26639	0.126159	0.21078	-0.0590846	-7.7631	-5.44765	-5.95389	-6.33435	-6.06259	-7.25249
GRHPR	-0.127547	0.568849	0.529419	-0.0362129	0.0208256	-0.0870155	-6.25685	-6.3539	-5.82273	-6.16631	-6.89838	-6.43367
ENST00000506447.5	0.491973	0.0542758	-0.956007	-0.12774	-0.224801	-0.374725	-2.39182	-3.80921	-4.06508	-3.00796	-4.09107	-3.49173
FAM114A2	-0.0385416	1.83188	0.628955	0.223956	-0.00443973	0.0940333	-3.67576	-4.62037	-6.14366	-3.41345	-6.41896	-6.64965
ASH1L	-1.74903	0.246921	1.21392	-0.134689	-0.169228	-0.285495	-3.92931	-3.56845	-3.2777	-2.33339	-3.9846	-4.75725
SMAD2	0.05832	0.416846	1.04399	-0.114641	0.0221344	-0.116184	-6.14626	-7.53367	-5.98244	-6.31842	-7.92322	-7.12402
TNFRSF21	0.328968	1.31731	-0.647885	0.135634	-0.473573	-0.0924114	-3.31115	-3.21866	-3.77673	-3.50303	-4.99717	-3.22271
NUDC	-0.0120694	0.831883	0.89199	0.200278	-0.258314	-0.199394	-5.54379	-7.06413	-6.18682	-5.33145	-8.14212	-7.26431
PREX2	0.0445142	0.416846	1.62896	0.0236113	0.00459917	-0.104249	-4.64428	-6.72245	-6.80095	-4.66484	-7.12949	-8.44762
NFATC3	0.0703928	0.706353	-0.656447	-0.0395897	-0.308165	-0.0316905	-1.92914	-2.62997	-2.94149	-2.03866	-3.63877	-2.31935
MCTP1	0.572893	1.83188	2.36592	0.849656	0.741311	0.38676	-5.54538	-6.65414	-6.58811	-5.26516	-7.6716	-8.46857
ENST00000337907.7	-1.12755	-0.168117	0.89199	0.00114413	-0.514524	-0.53871	-3.22472	-4.06263	-2.68158	-2.10748	-4.41537	-4.09817
BMPR2	0.0474316	0.179807	0.155024	0.156221	-0.0546098	-0.176182	-3.32257	-5.3801	-4.15447	-3.21368	-5.61522	-4.48427
NEK4	-2.20847	0.416846	0.307027	0.0172591	-0.230008	-0.180472	-5.27771	-3.87799	-3.58802	-3.09307	-4.52171	-4.06691
BACE2	0.513999	0.831883	3.04399	0.619504	0.518845	-0.0398076	-7.47582	-8.93605	-6.43145	-7.36256	-9.21422	-9.40952
WHSC1L1	1.9514	-1.16812	0.0439927	-0.0417501	-0.196512	-0.169749	-3.14264	-6.76029	-5.84277	-5.11208	-5.88246	-6.04269
FAM13B	0.44361	-0.168117	-0.54097	-0.0983067	-0.25164	0.21105	-1.62918	-2.97829	-3.11682	-2.16848	-3.06779	-2.3676
BTBD7	-2.334	0.416846	1.04399	0.080216	-0.418095	-0.314163	-5.01591	-4.89583	-3.55245	-2.62999	-5.72499	-4.892
RGS12	-2.91896	-0.168117	0.406563	-0.13684	-0.501633	-0.748647	-6.42005	-5.5561	-2.752	-3.72719	-5.90928	-3.89981
GRB10	1.83593	2.41685	-0.692973	0.209194	0.19892	0.00875533	-6.11014	-7.26667	-7.67808	-7.71388	-9.39831	-6.98295
AFF1	-0.486001	-0.168117	1.04399	-0.269534	-0.193599	-0.458557	-3.41406	-4.63087	-4.49668	-3.19947	-4.6614	-5.98056
MRRF	1.57289	-1.16812	0.0439927	0.214065	-0.0955529	-0.244565	-4.26038	-5.96098	-4.7708	-5.59807	-4.92114	-5.05371
NUSAP1	0.250965	-1.75308	0.628955	-0.181343	-0.398288	-0.665239	-5.49949	-7.27839	-5.1314	-5.92818	-5.96283	-6.41563
RBM39	0.135488	0.416846	0.0439927	-0.122271	-0.0140563	-0.0156768	-4.97803	-6.75564	-5.68469	-5.23529	-7.18389	-5.74234
APBB2	-0.864512	0.831883	1.04399	0.139855	-0.274419	-0.0937651	-6.00114	-5.90547	-6.60106	-5.0047	-6.99949	-7.70214
YY1AP1	-0.127547	0.246921	-0.219042	-0.2545	-0.091889	-0.111286	-3.60572	-5.24187	-4.55269	-3.73334	-5.58132	-4.44339
PIP5K1C	0.250965	-1.75308	0.0439927	0.0189883	-0.141821	-0.21812	-3.30283	-6.04711	-3.5364	-3.53338	-4.47501	-3.79651
RNF13	0.250965	0.18552	-1.47058	0.149085	-0.729719	0.71162	-2.93669	-2.45091	-4.6256	-3.03732	-3.36595	-2.45116
PTP4A2	-0.263608	-0.653543	2.36592	-0.0728666	-0.165885	-0.221502	-6.07194	-6.84818	-5.35426	-5.88241	-6.36803	-7.92117
DHTKD1	-1.55639	0.246921	2.62896	0.471756	-0.107955	-0.243758	-4.52624	-4.53023	-3.94648	-2.51597	-4.88558	-6.71736
TMED2	0.929037	0.69438	0.365921	0.219758	0.0301323	0.0926857	-7.49716	-7.19568	-7.51581	-8.20029	-7.85727	-7.78512
LDLR	2.25097	-0.905082	-0.441434	-0.0177509	-0.118612	-0.383706	-3.91223	-8.11356	-6.15304	-6.15571	-7.35612	-6.0965
DYRK1A	-3.334	2.15381	1.04399	-0.25628	-0.0438585	-0.138198	-7.44769	-5.33373	-6.55369	-4.46279	-7.45019	-7.66453
HERC1	-0.21852	0.416846	-0.277935	-0.161525	-0.0751375	-0.249153	-3.33531	-4.46576	-5.45772	-3.27932	-4.95582	-5.42788
LDLRAD3	0.698424	-0.168117	-1.1784	-0.000997212	-0.238633	-0.358192	-1.8587	-3.73385	-3.31582	-2.55585	-3.80919	-2.50014
PTK2	-0.111605	0.416846	1.62896	-0.045767	-0.0592556	-0.168303	-6.279	-7.78233	-7.61925	-6.21414	-8.25327	-9.32994
DYNC1H1	0.666003	-0.753079	-0.10801	-0.168447	-0.184084	-0.284611	-4.27221	-6.82739	-6.42226	-5.10341	-6.26846	-6.59703
RBM39	-0.0709631	0.831883	1.62896	-0.122271	-0.0140563	-0.0156768	-5.97358	-8.28922	-7.88294	-6.02521	-9.10022	-9.44102
ENST00000393346.8	1.57289	1.41685	0.0439927	0.24097	0.225479	0.114609	-6.2529	-8.38583	-8.69019	-7.56362	-9.51683	-8.60569
VAMP3	1.02857	0.67988	-0.441434	0.0336378	0.0568306	0.00426348	-6.32011	-6.69218	-7.50863	-7.30564	-7.3096	-7.06415
HIPK2	0.835928	-0.583154	-0.692973	0.0147851	-0.444644	-0.480735	-1.71415	-5.27523	-4.64956	-2.53123	-5.15951	-4.44376
SMEK1	1.25097	0.831883	-0.634079	0.0584918	-0.0479284	0.00288526	-4.58759	-7.13117	-5.7066	-5.76518	-7.97598	-5.07308
TRIO	-0.64212	0.706353	0.307027	0.0827145	0.0234295	0.0189241	-5.34203	-5.13998	-5.79735	-4.62259	-5.81789	-6.07676
ZEB1	0.666003	0.31731	-0.148652	0.126159	0.21078	-0.0590846	-4.80915	-6.21586	-5.95389	-5.34499	-6.32178	-5.86245
PDLIM5	0.0703928	0.246921	1.04399	0.170781	0.0280321	-0.00492441	-6.00229	-7.84836	-6.73822	-5.90148	-8.06809	-7.77222
RUSC2	0.736392	-0.431151	0.236638	0.21715	-0.00108566	0.12876	-4.28668	-5.31773	-4.34729	-4.79572	-4.89975	-4.44965
PDS5A	0.250965	-0.753079	0.780958	0.0871326	-0.031721	-0.0704029	-5.59714	-7.94671	-6.38552	-5.7583	-7.26453	-7.21529
PHACTR2	0.765538	0.639238	-1.54097	0.180641	0.146059	-0.0232488	-5.70054	-6.47877	-8.9188	-6.27783	-6.96558	-7.45143
MNAT1	1.7104	-0.168117	-0.956007	0.130625	-0.0483773	0.0144718	-4.75198	-8.18367	-8.12482	-6.30958	-8.10273	-7.18505
GNAQ	-0.111605	0.246921	0.628955	0.0782414	0.0247039	-0.10296	-5.60116	-6.57448	-6.82814	-5.41232	-6.7975	-7.53102
FKBP8	-0.64212	-0.168117	1.85135	-0.284293	-0.221502	-0.190852	-7.2451	-7.69018	-7.2647	-6.89262	-7.75392	-9.2603
TNPO1	-0.449475	2.15381	1.85135	0.174351	0.05498	0.119421	-7.58746	-8.53271	-7.85104	-6.96711	-10.5505	-9.53638
RBM6	1.83593	-0.490045	0.0439927	-0.139	-0.268839	0.116695	-4.65751	-5.59402	-5.65888	-6.60186	-5.38873	-5.57926
MARK4	-2.6235	0.568849	0.365921	-0.121845	-0.170147	-0.260706	-5.54469	-4.70429	-4.76806	-3.07249	-5.43604	-5.38303
MYOF	-0.234462	1.00181	0.0439927	-0.0415866	0.094834	-0.117867	-7.40046	-7.53339	-7.25712	-7.21058	-8.429	-7.41581
MYO9B	-0.251535	0.831883	-0.371045	0.0298705	-0.267084	-0.332055	-4.20451	-5.12041	-5.33294	-3.92446	-6.21003	-5.29424
BACH1	0.613535	-1.75308	0.0439927	0.145995	0.412866	-0.0194327	-1.55406	-4.86433	-3.87634	-2.0186	-2.73791	-3.93527
WDR1	-0.55639	3.15381	0.0439927	-0.108485	-0.101379	-0.201328	-8.42849	-8.13442	-8.97624	-7.98475	-11.2928	-9.2168
PLOD2	0.0905004	0.639238	0.529419	0.164261	0.0605611	0.262616	-6.34294	-7.60314	-7.86073	-6.26871	-8.17545	-8.11659
CDK13	-0.749035	0.831883	0.0439927	0.153747	0.0238403	-0.0838484	-4.69987	-5.01937	-4.60281	-3.80425	-5.81513	-4.72668
CLNS1A	-0.263608	0.153812	0.628955	-0.224671	-0.0647838	-0.0816556	-6.61528	-7.38811	-8.12159	-6.57873	-7.60928	-8.80314
UBQLN1	-0.427107	-0.168117	1.45903	-0.0316222	-0.104037	-0.250187	-5.58794	-7.55586	-6.12125	-5.19511	-7.50215	-7.80191
ZNF532	-0.333997	0.416846	-0.692973	-0.341125	-0.206099	-0.305157	-4.17554	-5.55144	-5.51418	-4.18517	-6.16896	-5.13294
GDI2	-2.334	1.83188	0.529419	-0.0651416	0.0653757	0.0944157	-11.3635	-8.4036	-8.55878	-9.17685	-10.1325	-8.98282
RALBP1	-0.611531	0.0542758	1.04399	0.116476	-0.039121	-0.130026	-5.46769	-6.1514	-5.91375	-4.74299	-6.24799	-7.06917
MDM2	3.42089	-0.905082	0.628955	0.829914	0.374102	0.717424	-5.77822	-8.8859	-7.8409	-8.31205	-7.63579	-7.73774
SCAF11	0.929037	0.416846	-1.27794	0.104352	0.0747157	-0.111872	-5.02282	-6.8331	-7.13675	-5.8353	-7.17005	-5.99245
VRK1	1.76554	-0.168117	-1.07148	-0.374921	-0.183995	0.0389217	-2.98021	-5.47182	-4.96483	-5.10754	-5.49454	-3.86068
PTTG1IP	0.250965	-1.16812	1.21392	0.0876831	-0.0221991	-0.421984	-9.08577	-10.1494	-7.74805	-9.24478	-9.05227	-9.36404
RANBP9	0.35788	-0.583154	-0.277935	-0.2149	-0.0995852	-0.179467	-3.91439	-6.43271	-5.95756	-4.48485	-5.97232	-5.85805
RSRC1	0.0285726	0.416846	-0.54097	0.16468	-0.0117554	-0.158292	-3.74885	-4.05612	-5.95976	-3.61256	-4.48278	-5.58295
ENST00000259119.9	-0.0709631	1.05428	-1.27794	0.000572547	-0.139857	-0.00264909	-5.10076	-5.828	-7.57119	-5.02974	-7.00615	-6.31768
SNRK	0.0285726	0.831883	0.0439927	0.173871	0.00548934	-0.016742	-4.7599	-7.18204	-6.08198	-4.61449	-7.99036	-6.13957
VAPA	1.666	0.831883	-0.54097	-0.191175	0.0201288	-0.0364572	-7.26807	-9.45176	-9.40015	-9.09617	-10.2286	-8.90142
BPTF	-0.296523	-1.16812	0.780958	-0.242134	-0.210221	-0.179749	-3.41913	-5.96048	-4.27818	-3.36609	-5.03526	-5.22801
GDI2	0.0285726	0.568849	0.45903	-0.0651416	0.0653757	0.0944157	-8.86432	-9.06989	-8.36778	-8.9575	-9.56643	-8.7238
GDI2	-0.623504	1.83188	0.0439927	-0.0651416	0.0653757	0.0944157	-8.86432	-8.4036	-8.55878	-8.31206	-10.1325	-8.50428
PHLDB2	-0.486001	-1.75308	0.780958	-0.431949	-0.137973	-0.389386	-5.54168	-7.6794	-5.88864	-5.49247	-6.17716	-7.03734
MLH3	-1.55639	1.53232	0.0439927	-0.11752	-0.239261	0.0137348	-2.68451	-1.53629	-2.55051	-1.25426	-3.28984	-2.57775
FBXW4	-0.333997	-0.0306131	2.04399	-0.0677174	-0.0100267	-0.554999	-1.82802	-2.77377	-2.93006	-1.56275	-2.75559	-5.48058
ASAP1	-0.848571	1.83188	0.0439927	-0.0264964	-0.0664534	-0.0912873	-3.94241	-5.48989	-5.30919	-3.12368	-7.35054	-5.44045
FKBP8	-0.486001	0.246921	0.0439927	-0.284293	-0.221502	-0.190852	-6.88591	-7.69018	-9.03937	-6.68749	-8.15942	-9.2603
UBAP2	1.25097	-0.168117	-1.54097	0.0768676	-0.104281	0.022825	-3.15664	-5.34247	-6.8277	-4.31591	-5.28882	-5.31443
XPO1	0.44361	-1.75308	0.780958	0.000902978	-0.0516213	-0.100381	-6.34642	-8.8629	-7.24271	-6.78416	-7.21978	-8.10244
ASXL1	0.498893	-1.16812	-0.956007	0.0256727	-0.326084	-0.233023	-2.89693	-7.01124	-7.14155	-3.36777	-6.26297	-6.44924
SEC31A	0.42089	-0.905082	1.04399	0.0530211	-0.0192961	0.311659	-6.3308	-8.08348	-7.81636	-6.69451	-7.22673	-8.51202
FLI1	-0.497496	0.983887	-0.561728	-0.273903	-0.00336969	-0.323882	-4.78703	-5.76248	-5.65783	-4.56404	-6.74471	-5.42055
ZEB1	-2.25154	2.15381	0.628955	0.126159	0.21078	-0.0590846	-7.19551	-6.69232	-7.15876	-4.84564	-8.55428	-7.81776
HNRNPC	-0.749035	0.194453	1.04399	0.304028	-0.039566	-0.195992	-9.25367	-9.08913	-9.09277	-8.20534	-9.32414	-10.3141
LARP4B	0.929037	-0.753079	-0.54097	-0.00177986	-0.0974636	-0.216964	-4.14851	-6.63197	-6.24601	-5.0671	-6.01541	-5.92782
ENST00000296575.8	0.835928	0.831883	-2.76336	0.200168	-0.158477	-0.133739	-6.75805	-9.33396	-10.8379	-7.38669	-10.3063	-8.28146
MAN1A2	-0.64212	0.831883	0.0439927	0.0474132	-0.0330225	0.00468308	-4.19314	-5.23702	-4.58564	-3.50632	-6.09266	-4.62264
COPA	-0.486001	-0.168117	0.628955	-0.0258095	-0.0859096	-0.154744	-7.07178	-9.70146	-8.15768	-6.61653	-9.65812	-8.91232
ELK4	-0.708393	-0.653543	0.45903	-0.288673	-0.425895	-0.299239	-3.42458	-6.02306	-3.91342	-3.00704	-5.8102	-4.66737
CRIM1	-0.333997	-0.390509	0.851348	0.245301	0.0695139	0.0129336	-7.67125	-8.89235	-7.86361	-7.09348	-8.44207	-8.69348
MGAT5	0.0989619	-0.490045	0.0439927	0.0491829	-0.10356	-0.235208	-4.95812	-6.41308	-7.11707	-5.00694	-6.04265	-7.38237
NUP50	-2.07096	0.831883	0.365921	0.0460582	-0.174051	-0.243052	-6.9606	-7.73819	-6.11275	-4.87038	-8.70913	-6.71005
UBA2	-0.91896	0.831883	0.0439927	0.0307965	-0.0216217	-0.0376338	-7.29012	-7.42472	-7.62652	-6.3527	-8.26016	-7.69879
FLNB	-0.55639	1.83188	-1.95601	-0.264553	-0.212305	-0.307245	-8.92773	-9.21875	-9.81357	-8.64416	-11.1897	-8.18546
TJP1	-0.0485952	-2.97547	1.62896	-0.112286	-0.0769632	-0.267491	-4.56948	-8.57684	-6.99262	-4.63334	-5.81319	-8.8025
NLK	-1.97143	1.83188	0.0439927	0.27696	0.0661856	-0.0143151	-5.83149	-5.24794	-5.27755	-3.60941	-6.94023	-5.32892
ENST00000602402.6	1.15786	0.0542758	-1.27794	0.288997	-0.00992206	0.22746	-5.20658	-5.79212	-7.0229	-6.06657	-5.85949	-5.52857
SEC31A	-0.597032	2.41685	-0.1784	0.0530211	-0.0192961	0.311659	-6.17999	-7.1094	-7.23907	-5.53349	-9.45923	-6.74719
NFATC3	-0.0709631	0.568849	-0.34303	-0.0395897	-0.308165	-0.0316905	-1.25374	-2.18636	-2.24551	-1.22251	-3.06025	-1.93453
AFF4	-1.6235	-0.168117	1.62896	0.268572	0.0315324	-0.0701252	-6.08096	-6.14415	-4.82128	-4.21268	-5.9528	-6.49058
MYO10	-0.85595	-0.168117	0.8216	-0.00930465	-0.00222671	-0.106666	-5.36633	-7.2476	-5.63858	-4.52332	-7.09004	-6.55728
RTN4	-0.310914	0.0949178	0.236638	0.126864	-0.125299	0.0211935	-6.58234	-7.73029	-8.14386	-6.14551	-7.95208	-8.35358
PICALM	-0.526643	1.41685	-0.956007	0.24097	0.225479	0.114609	-6.76291	-7.41175	-9.64565	-5.99987	-8.57207	-8.60569
NOLC1	-1.334	-0.168117	0.851348	0.388447	-0.0024569	0.118484	-6.89729	-7.84588	-5.67548	-5.19604	-7.7005	-6.39147
CTAGE5	-0.597032	-0.168117	1.62896	0.102539	0.0363915	0.177741	-4.594	-5.76145	-5.22825	-3.90155	-5.57707	-6.59324
R3HDM1	-2.07096	0.831883	0.0439927	-0.00515983	-0.328616	-0.101548	-3.61019	-5.54589	-3.85509	-1.56457	-6.67094	-3.99518
CAMSAP1	-0.91896	0.246921	0.0439927	0.00536522	-0.226939	-0.00429025	-4.63136	-4.70803	-5.59226	-3.71938	-5.18232	-5.62687
TOP1	-0.449475	0.153812	-0.277935	0.00505839	-0.238394	-0.309421	-4.54179	-6.17671	-6.03761	-4.09073	-6.5714	-6.06802
ENST00000370801.8	-0.486001	-1.16812	2.36592	-0.0720469	0.0407061	0.0506659	-4.58506	-6.52296	-5.31256	-4.17439	-5.36278	-7.52914
ZDHHC21	-1.412	-0.168117	0.0439927	0.339682	-0.249475	-0.259714	-4.35101	-4.46805	-3.77279	-2.61058	-4.55734	-4.07247
ARHGAP29	-0.111605	-0.168117	-0.318577	-0.0929319	0.0703567	0.00671411	-6.97081	-9.8788	-7.13086	-6.95311	-9.67921	-6.80535
NAB1	-0.27955	-2.16812	1.04399	-0.0399881	-0.146743	0.0690618	-3.51371	-6.35268	-3.45844	-3.27611	-4.45343	-4.41871
CTBP1	-1.486	-0.168117	0.0439927	-0.0477077	-0.292031	-0.255983	-7.54946	-7.95904	-7.50017	-6.13368	-8.1032	-7.79076
PLEKHM2	-0.91896	-0.583154	0.628955	0.0400784	-0.275775	-0.258271	-5.9586	-6.31726	-6.16118	-5.01191	-6.03298	-7.01935
ZNF148	1.12543	-1.75308	-0.54097	0.0128565	0.0376985	-0.126666	-4.20614	-7.61816	-5.5557	-5.30709	-5.94031	-5.1444
None	-0.164072	-0.235231	0.431016	0.100592	-0.200165	-0.365021	-1.36311	-2.02582	-1.91493	-1.09896	-1.9925	-2.70706
SNX25	-0.189608	-0.975472	1.30703	0.0820497	-0.139317	-0.152777	-3.04969	-4.84526	-3.28336	-2.77896	-4.03153	-4.72678
FUT8	-0.537531	1.2104	-2.27794	0.00650401	-0.357309	-0.155917	-4.32248	-4.37484	-7.81797	-3.78141	-5.93132	-5.76226
ENST00000288368.5	-0.208467	0.831883	-1.54097	0.0236113	0.00459917	-0.104249	-5.33959	-7.28195	-8.32621	-5.10919	-8.07426	-6.93985
NUP205	-0.749035	-0.753079	0.558566	0.133275	-0.168857	-0.162863	-5.08743	-6.30305	-4.56296	-4.21224	-5.73871	-5.27639
KIAA0368	-0.44418	-0.530687	1.30703	-0.0585298	-0.00301297	-0.12914	-4.08418	-4.8043	-4.90365	-3.69984	-4.28143	-6.32337
FNDC3B	-0.437091	-1.75308	0.809527	0.247075	-0.0896813	0.0339771	-5.15885	-8.15179	-5.26896	-4.47623	-6.54671	-6.03785
ENST00000393346.8	-2.334	1.83188	-1.54097	0.24097	0.225479	0.114609	-8.53279	-7.98369	-9.64565	-5.99987	-9.51683	-8.04042
MAN1A2	-0.420981	-0.115649	0.762222	0.0474132	-0.0330225	0.00468308	-2.12368	-3.44381	-2.50411	-1.65575	-3.36245	-3.25963
ERC1	-0.508027	0.738774	-0.692973	-0.167536	-0.22612	-0.34335	-2.81236	-3.39133	-4.41275	-2.47413	-4.35197	-4.06643
TPST1	-0.91896	-0.753079	1.04399	0.242426	0.178059	-0.0247432	-5.21822	-6.1521	-4.17389	-4.0693	-5.26013	-5.22416
SH2B3	-0.0969583	-0.168117	-1.09351	-0.0622939	-0.322577	-0.228685	-4.97468	-6.1399	-6.13145	-4.94054	-6.30257	-5.27413
PAFAH1B2	-0.0385416	-0.583154	-0.956007	0.0987535	-0.127213	-0.0705079	-6.25297	-8.0966	-8.63081	-6.11588	-7.66393	-7.76105
CCT2	-0.526643	0.153812	-1.69297	0.129398	-0.0779942	-0.0464349	-7.69774	-8.36736	-8.87682	-7.04625	-8.60176	-7.24892
PMS1	-0.111605	1.24692	0.0439927	0.0648926	-0.178253	0.834428	-2.60504	-3.52413	-3.60456	-2.4291	-4.93014	-2.81201
RAB6A	-0.91896	-0.390509	0.0439927	0.086886	-0.0153002	-0.0950986	-7.7309	-6.95952	-7.41962	-6.73739	-6.59402	-7.55164
POLR2A	-0.864512	-0.653543	0.628955	0.00768972	-0.302638	-0.468434	-4.37864	-6.25393	-5.36468	-3.51434	-5.91786	-6.44727
TRIO	-0.886538	0.639238	-0.956007	0.0827145	0.0234295	0.0189241	-5.82139	-5.78386	-6.78203	-4.8618	-6.39325	-5.81774
STX6	-0.681921	-2.97547	0.722065	-0.111057	-0.0752233	-0.274407	-4.72473	-7.83935	-5.06018	-4.15744	-5.0739	-6.04404
EXOC6B	-0.296523	-1.75308	1.21392	0.08104	0.0546401	-0.23693	-3.25154	-5.39534	-3.74531	-2.87549	-3.61717	-5.17631
MIB1	0.42089	-2.49004	-1.54097	-0.109402	-0.101408	-0.176508	-4.9071	-8.21654	-8.16983	-5.4332	-5.95612	-6.85572
TNPO3	0.250965	-0.905082	-1.12593	-0.0486309	-0.256457	-0.292722	-3.97444	-6.60664	-6.00133	-4.27267	-5.98692	-5.17777
HMGCS1	-2.07096	-1.16812	0.628955	-0.107456	-0.250957	-0.589879	-6.39164	-10.2091	-6.92054	-4.46798	-9.38601	-8.11025
ZFPM2	-0.666573	-1.58315	0.628955	-0.458642	-0.55514	-0.443633	-1.73663	-3.58203	-2.72895	-1.53207	-2.58987	-3.78661
GNB1	-1.91896	-1.16812	-1.54097	-0.0783626	-0.197354	-0.183696	-9.10032	-10.2534	-9.17097	-7.29819	-9.37671	-7.83943
PPFIA1	-0.111605	0.246921	-0.634079	0.120305	-0.0200179	-0.13394	-4.25384	-5.39706	-4.77142	-4.023	-5.6647	-4.27474
PHC3	0.513999	-0.653543	-0.692973	0.0686455	-0.303688	-0.0946126	-2.12469	-3.6279	-4.28062	-2.56623	-3.29218	-3.68911
LMBR1L	-0.459528	-1.75308	1.04399	0.246402	-0.115729	-0.234782	-4.24879	-5.90291	-4.2595	-3.54554	-4.32364	-5.5197
SDF4	-3.44947	0.639238	-2.76336	-0.0179552	-0.0754124	-0.110459	-9.25093	-7.60526	-10.3741	-5.8672	-8.31353	-7.79435
PUM1	0.44361	-0.753079	-0.54097	0.039618	-0.0499968	-0.0955785	-4.18448	-5.73174	-5.26759	-4.58599	-5.04199	-4.82372
FRYL	-1.334	0.831883	-1.54097	-0.0655518	-0.028313	-0.124449	-5.5663	-5.34867	-7.31903	-4.31892	-6.19066	-5.95291
SMARCA5	-0.592916	0.31731	0.0439927	0.230457	0.000413209	0.075562	-3.46222	-4.4434	-4.27872	-2.63933	-4.76017	-4.24652
ARHGAP5	0.629477	-0.431151	-0.371045	0.0871122	0.232682	0.0931195	-2.1593	-4.19312	-3.92265	-2.69942	-3.53542	-3.45891
USP10	-0.449475	-1.58315	1.04399	0.160129	0.0310305	-0.0201528	-5.17229	-6.93766	-6.29801	-4.5662	-5.36115	-7.32551
TMEM181	-0.0709631	-0.490045	0.0439927	0.149494	0.00873462	-0.0809243	-5.06155	-6.16692	-6.96038	-4.84165	-5.68421	-7.07144
MAPK9	-0.623504	-1.58315	0.266385	-0.0932439	-0.380787	-0.128468	-4.82184	-5.52463	-4.59036	-4.29765	-4.35959	-4.97835
ILKAP	-1.44947	-1.75308	0.89199	0.276052	0.0131019	-0.621569	-5.14769	-6.48877	-3.62631	-3.43904	-4.78083	-5.12581
CEP192	-0.333997	0.639238	-1.14865	-0.12774	-0.224801	-0.374725	-2.50661	-3.80921	-3.26761	-2.302	-4.66642	-2.49931
ZCCHC7	-0.486001	-1.16812	0.266385	-0.167812	0.0242489	-0.0450274	-3.57907	-5.44947	-3.85447	-3.26408	-4.3056	-4.15913
SNX5	-0.848571	-2.97547	0.628955	0.196268	0.0884831	0.026845	-6.49426	-9.43907	-6.78572	-5.45613	-6.51002	-7.3731
GLS	-0.354756	-0.168117	-0.830476	-0.197812	-0.146557	0.0792379	-4.78353	-6.48232	-6.99852	-4.62754	-6.4667	-6.09326
SRCAP	1.12543	-1.97547	-2.27794	-0.195252	-0.214157	-0.602796	-2.22407	-5.97542	-5.32704	-3.53288	-4.27489	-3.6855
ENST00000413340.5	-0.289603	0.568849	-2.95601	-0.1088	0.0146872	-0.0889381	-2.23334	-3.18018	-5.40799	-2.05409	-3.72683	-2.61662
ELF2	-1.334	0.831883	-1.54097	-0.110255	-0.0843482	-0.0181338	-6.00956	-6.53037	-7.50368	-4.80688	-7.41153	-6.03127
SCLT1	-0.27955	-0.583154	0.266385	0.0368766	-0.344005	-0.302731	-1.57392	-3.92253	-3.41056	-1.2582	-3.69459	-3.97275
MLL3	-0.21852	-0.168117	-0.956007	-0.12892	-0.200407	-0.231083	-2.31336	-4.6248	-6.44832	-2.22471	-4.66705	-5.7541
KDM1A	-0.427107	-0.975472	-0.277935	-0.000180815	-0.134246	-0.137977	-5.9685	-7.40525	-7.2852	-5.54422	-6.58674	-7.14417
DDX21	1.25097	-3.07501	-0.692973	0.30512	0.174251	0.204484	-5.74946	-8.83826	-6.81588	-6.6829	-5.65898	-5.9218
TCONS_l2_00030860	-0.0485952	-0.583154	-1.1784	-0.749035	0.36748	-0.23908	3.90219	-1.11955	-1.96696	3.25142	-0.181491	-1.04167
TMEM138	-0.234462	0.246921	-0.371045	0.350864	-0.103184	0.344074	-3.23329	-3.65768	-5.11982	-2.64979	-4.00786	-4.40579
ENST00000265742.8	-1.6235	1.83188	-1.95601	0.063525	-0.00949272	0.0484126	-5.878	-5.34797	-6.51878	-4.21469	-7.11591	-4.54527
ENST00000282903.10	-0.653878	-0.111533	0.365921	0.164261	0.0605611	0.262616	-4.87984	-5.72657	-5.77136	-4.06252	-5.55592	-5.87272
SKIL	-1.08784	0.00180841	-0.0714846	0.000572547	-0.139857	-0.00264909	-4.02036	-4.47923	-5.02443	-2.93526	-4.62235	-4.95404
None	-0.886538	1.41685	-0.956007	-0.0368546	-0.245495	-0.277935	-3.64838	-4.44309	-4.32957	-2.8083	-6.04435	-3.66213
LRCH3	-1.486	0.246921	-1.1784	-0.0851883	-0.321977	-0.371314	-5.51946	-5.00564	-5.45263	-4.14113	-5.575	-4.65897
LRP6	0.250965	-0.753079	-1.12593	-0.125414	-0.137303	-0.221102	-4.572	-5.98264	-5.02739	-4.94475	-5.4058	-4.13226
SMC3	-1.334	1.15381	-2.07148	-0.0758648	-0.132419	-0.194377	-5.00621	-5.11678	-6.35533	-3.75719	-6.38979	-4.49969
ANO2	-0.55639	0.153812	-2.54097	0.0465114	-0.237565	0.125979	-3.22294	-2.64451	-5.61288	-2.62427	-3.03699	-3.01689
C2orf42	-0.64212	-2.16812	1.62896	-0.097808	-0.0672549	0.167821	-2.63196	-4.96388	-4.06788	-2.09287	-2.98461	-5.4432
USP25	0.0989619	-3.16812	-1.27794	-0.0938587	-0.033744	-0.0422094	-5.21755	-8.33177	-7.48248	-5.40938	-5.33431	-6.26852
MAPKAP1	-0.401112	-1.16812	-0.54097	0.0647193	-0.220191	-0.113724	-6.20687	-7.47106	-6.40944	-5.74462	-6.55597	-5.98418
CCDC134	-3.07096	1.41685	-0.54097	0.495587	-0.289359	-0.114397	-5.66652	-4.29214	-4.56574	-2.19158	-5.93713	-4.14526
PRELID2	-3.07096	-0.168117	0.0439927	0.0783256	-0.0741706	-0.183418	-5.97325	-5.88898	-4.82776	-2.91484	-5.83342	-5.04143
UPF2	-1.74903	1.41685	-1.95601	0.0825922	-0.0667876	-0.151685	-4.34894	-4.74968	-6.83649	-2.53227	-6.20206	-5.09253
TNIK	-0.333997	-0.168117	-1.54097	-0.187488	-0.166977	-0.206231	-3.15453	-4.28177	-6.7245	-3.01	-4.28727	-5.44016
SCAP	-0.111605	-1.16812	-0.804004	0.0842693	-0.147521	-0.332651	-5.08851	-7.66527	-5.43214	-4.89365	-6.73864	-4.96583
SETD3	-0.333997	0.0949178	-0.441434	0.182538	-0.088801	0.0068206	-3.07285	-3.83302	-3.99957	-2.55689	-4.01744	-3.55169
SCARF1	-1.16407	0.31731	-0.804004	0.158457	0.0503893	-0.00662082	-5.06881	-5.85649	-6.43707	-3.75023	-6.12276	-5.64478
SCMH1	0.135488	-1.75308	-2.27794	-0.0289186	-0.568954	-0.235759	-2.85538	-6.03902	-5.25116	-3.0188	-4.96696	-3.24286
ADAMTS6	-0.288194	-0.0272541	-0.0417372	-0.166839	-0.164897	0.115709	0.222508	-0.718813	-0.360942	0.343769	-0.856569	-0.203608
MYBL2	-0.164072	-2.49004	-3.12593	-0.215048	-0.583684	-0.538543	-6.41941	-7.88165	-8.36477	-6.47377	-6.04125	-5.85433
PDE7B	-0.263608	-0.168117	0.0439927	0.347165	0.345632	-0.0385577	-4.81586	-5.6113	-7.27797	-4.20765	-5.10595	-7.33377
FCHO2	0.376496	-1.16812	-0.219042	0.368085	0.114443	0.254658	-3.45703	-6.94002	-4.72587	-3.46292	-5.75148	-4.25085
FOXP1	-0.401112	-0.168117	-1.12593	-0.106413	0.167397	-0.182539	-5.534	-6.88518	-5.68946	-5.24285	-6.56996	-4.75576
DNA2	-1.59703	-1.39051	0.307027	0.0079062	-0.217786	-0.248591	-2.8691	-4.55078	-2.88384	-1.27838	-3.41309	-3.43084
SLTM	-0.749035	-0.975472	0.0439927	0.0282147	0.010676	-0.0821763	-4.29111	-6.10861	-4.58037	-3.51716	-5.14513	-4.70375
CSNK1G3	-1.03283	-0.409125	0.307027	-0.0161878	0.116904	0.0360263	-2.65986	-3.8271	-3.05914	-1.64558	-3.30643	-3.32737
ARHGAP10	-1.25154	-0.905082	0.45903	0.236092	-0.129711	0.0277878	-4.32024	-5.64662	-5.07363	-2.843	-4.90007	-5.48804
CPSF6	-0.91896	-1.75308	-0.692973	0.270362	-0.0313184	-0.0666071	-6.53803	-7.75053	-7.07368	-5.3611	-6.08708	-6.45391
SHOC2	-0.848571	0.416846	-1.1784	0.112885	0.0139569	0.0628094	-4.01564	-5.29845	-5.21134	-3.05758	-5.69862	-3.97705
ANKHD1	-0.486001	-0.168117	-3.12593	-0.116641	-0.240485	-0.264904	-3.97328	-5.43671	-6.92144	-3.60878	-5.51922	-4.13744
ZSWIM6	-1.6235	0.831883	-0.54097	0.259497	-0.0629648	0.022953	-4.40879	-5.44631	-4.174	-2.54981	-6.3059	-3.61337
UBAP2	-0.749035	0.246921	-0.956007	0.0768676	-0.104281	0.022825	-3.66665	-5.34247	-4.57771	-2.8469	-5.69432	-3.60549
CAMSAP1	-0.802474	-0.0306131	-1.23894	0.00536522	-0.226939	-0.00429025	-0.92803	-1.69821	-1.72822	-0.121058	-1.89503	-0.495255
HECW2	0.250965	0.346457	0.307027	1.38349	0.41269	0.713256	-4.80428	-6.52856	-5.78677	-3.67036	-6.46159	-5.37207
GON4L	-0.749035	-0.168117	-0.148652	-0.0870916	-0.0608415	-0.0770063	-4.19656	-4.28445	-3.79075	-3.54302	-4.18521	-3.71737
SENP6	-1.20847	-1.49004	-0.956007	-0.0963917	0.0623672	-0.0651859	-6.26214	-7.34621	-7.34775	-5.16497	-5.84827	-6.4727
YTHDF2	-1.40111	-1.33804	0.0439927	0.45735	0.0857644	-0.0573647	-6.31882	-6.10392	-5.85127	-4.46984	-4.69342	-5.94948
ASAP1	-0.164072	-1.16812	-3.12593	-0.0264964	-0.0664534	-0.0912873	-4.5756	-6.87246	-8.03932	-4.43919	-5.80362	-5.08173
MIB1	-0.749035	-1.43115	-0.197015	-0.109402	-0.101408	-0.176508	-4.49503	-6.01457	-4.79244	-3.85893	-4.7066	-4.77106
ASH1L	-1.00279	0.153812	-0.956007	-0.134689	-0.169228	-0.285495	-2.24725	-4.23475	-3.44634	-1.38309	-4.55996	-2.77988
BTBD10	-0.526643	-0.753079	-0.692973	0.773697	0.0185025	0.0536122	-5.74752	-6.57754	-7.01018	-4.45192	-5.82591	-6.27022
FOXK2	-0.465242	-1.01611	-0.763362	-0.0373526	-0.0369374	-0.252355	-4.25148	-6.12618	-6.12945	-3.82563	-5.16557	-5.62426
AEBP2	-1.07096	-0.168117	-1.54097	-0.0178296	-0.00348589	-0.173723	-4.52582	-7.03651	-6.95927	-3.48189	-6.9106	-5.64242
CCDC165	-0.675034	-0.431151	-0.470581	-0.0534176	-0.44875	-0.100074	-2.59197	-3.14869	-2.91357	-1.97423	-3.17711	-2.54449
RILPL1	-0.827037	-1.75308	-0.441434	-0.144118	-0.196796	-0.241154	-4.17463	-5.36209	-3.84533	-3.49676	-3.84481	-3.6457
YPEL2	-0.136058	0.0245285	-0.39658	0.302495	0.296674	0.265515	-2.54521	-4.44867	-3.88167	-2.10699	-4.17973	-3.22004
CREBBP	-1.20847	-1.75308	-1.54097	-0.243667	-0.374874	-0.442325	-4.10283	-6.01156	-5.60171	-3.15272	-4.69131	-4.52872
CDK13	-0.793429	-0.338042	-0.371045	0.153747	0.0238403	-0.0838484	-3.29593	-4.61088	-3.51035	-2.35163	-4.25575	-3.22337
ENST00000381461.6	-0.749035	-2.49004	-2.27794	-0.0282337	-0.0799108	-0.223986	-3.8109	-6.28846	-6.16406	-3.09855	-4.00625	-4.17647
FAM178A	-1.412	-0.51604	-1.76336	0.107561	-0.0840335	0.049494	-4.81882	-3.89708	-5.24817	-3.31033	-3.47097	-3.44995
HIPK3	-0.00195529	0.183869	0.0796166	0.336591	0.272113	0.168407	-0.461218	-1.21333	-1.42391	-0.122795	-1.12519	-1.33491
TCONS_00015354	-0.234462	-0.168117	-0.277935	0.18715	0.246921	0.550953	-1.72227	-1.60598	-3.47076	-1.30265	-1.19505	-2.64257
WDR20	-1.334	-0.583154	-1.95601	0.577193	0.139312	-0.752135	-3.77453	-3.41195	-4.34009	-1.88573	-2.71235	-3.19541
