## Supplementary material for "A virus-induced circular RNA maintains latent infection of Kaposi sarcoma herpesvirus": Table S2

### Sheet: Sheet1
Table S5. All candidates of circ_0001400-interacting proteins. Enrichments and P values were analyzed with the rank product analysis (Bioconductor RankProd package).
Proteins	Rank Product	Enrichement (FC)	P value
PNISR	300.2	3.557	0.002683
PSMA5	303.6	5.175	0.002853
TCEA1	308	4.637	0.00308
RPRD2	310	9.864	0.003189
NDRG3	344.4	4.106	0.005571
AMBRA1	346.7	4.521	0.005773
EIF3K	364.3	5.494	0.00744
KIAA1143	367.6	4.308	0.007796
CHD6	399.6	11.92	0.01184
TRPS1	404.9	6.029	0.01263
KDM3B	408.3	2.858	0.01317
NUP85	410.8	2.631	0.01356
TANC1	412.7	6.581	0.01388
LRCH3	413.7	2.628	0.01403
DYNC1LI2	418.3	2.537	0.0148
PIGR	430.5	40.54	0.01701
ALCAM	439.6	12501	0.01879
CMSS1	440.8	1.976	0.01903
EFNB1	441.9	3.793	0.01927
ARAF	447.1	12501	0.02036
TBC1D5	448	5.18	0.02056
NF1	452	2.175	0.02142
MAP3K7	452.8	1.767	0.0216
CHD1L	455.9	5.052	0.0223
ELP2	464.5	1.62	0.02433
ORC3	468	2.274	0.02518
SCARB1	470.4	2.266	0.0258
CHD3	471.6	2.065	0.02608
ACO1	473	1.744	0.02645
RAB18	473.7	1.609	0.02663
CNIH4	474.5	12501	0.02683
WDR43	482.9	1.876	0.02908
SPATA5	485.2	2.636	0.02971
CCNB1	486	1.862	0.02995
SPTBN2	494	2.297	0.03224
MPC2	500.9	1.94	0.0343
APPL1	502.2	2.004	0.0347
PSMA7	503.4	2.717	0.03506
BIRC6	504.5	1.636	0.03541
SNU13	507.5	1.895	0.03636
DMAP1	507.6	1.273	0.03639
GSTP1	510	6.524	0.03716
MBOAT2	510.2	1.988	0.03723
COX15	510.3	1.538	0.03725
NCAPD3	514.1	2.268	0.03851
ABHD14B	515.4	2.005	0.03895
DHX8	519.8	2.056	0.04043
CTNNBL1	519.9	12501	0.04047
KANSL2	520.4	1.745	0.04064
CBX1	523.1	1.558	0.04158
MEF2D	524.4	1.303	0.04203
EXOSC9	524.8	1.641	0.04214
MCMBP	529.9	1.734	0.04398
SF3B5	531	1.807	0.04438
PHF5A	533.1	2.09	0.04514
ARHGEF1	533.5	1.635	0.04529
EIF2B3	533.5	1.888	0.0453
RNF138	538.2	2.067	0.04705
RAB8B	539.4	2.758	0.0475
SCAF8	544.2	12502	0.04933
PPP1CB	544.6	1.821	0.04948
CTNNAL1	544.6	1.917	0.0495
DRAP1	544.7	1.982	0.04954
XRN1	545.2	2.004	0.04974
