## Supplementary material for "A virus-induced circular RNA maintains latent infection of Kaposi sarcoma herpesvirus": Table S3

### Sheet: KSHV transcriptome
Table S2. KSHV transcriptome of circ_0001400-manipulated KSHV-infected HUVECs. Viral mRNAs are shown. Transcripts with low read counts were removed.
Gene	lentivirus log2FC (circ_0001400 vs control)	siRNA log2FC (si-circ_0001400 vs control)	lentivirus adj. pValue (circ_0001400 vs control)	siRNA adj. pValue (si-circ_0001400 vs control)	lentivirus mean expression (circ_0001400)	lentivirus mean expression (control)	siRNA mean expression (si-circ_0001400)	siRNA mean expression (control)
PAN	-1.2119	1.81466	0.0436685	0.0151546	4.86817	6.22394	4.03439	1.49393
K1	-0.316995	-0.0466844	0.162393	0.900047	1.03255	1.39923	-0.232665	-0.183787
ORF4	-0.417608	-0.021944	0.0779427	0.968856	2.15715	2.35778	-0.00539219	0.0145269
ORF6	-1.06798	0.884407	0.00518149	0.0784669	2.2532	3.65222	0.558433	-0.312423
ORF8	-1.18757	0.475393	0.00205075	0.23052	1.39648	2.83297	-0.169373	-0.647099
ORF9	-1.07013	0.775329	0.00401668	0.0760458	1.71219	3.07251	0.280478	-0.490408
ORF10	-0.985004	0.533055	0.00240232	0.0975722	1.46192	2.66166	0.133051	-0.403509
ORF11	-0.433546	0.571957	0.0530868	0.167722	3.39139	4.1713	1.03625	0.508689
K5	-0.561071	0.137951	0.0508707	0.789854	2.43968	3.13063	-0.0704143	-0.226723
ORF22	-1.14194	0.565628	0.0235601	0.293762	0.758038	2.22797	0.037209	-0.522709
ORF25	-1.269	0.999443	0.00383099	0.0521655	1.9544	3.45962	0.413115	-0.582239
ORF26	-1.0737	0.506363	0.00811508	0.254706	1.2161	2.54158	-0.165397	-0.660013
ORF27	-1.18604	0.506245	0.00794374	0.223785	0.802338	2.24117	0.0820163	-0.411226
ORF45	-1.04211	0.765486	0.00737545	0.0650955	1.29168	2.65394	0.309544	-0.461285
ORF50	-0.773039	0.409554	0.0104981	0.215042	1.15389	2.14732	-0.142649	-0.550377
K8	-1.07994	0.887857	0.0123349	0.130273	1.78599	3.39759	0.426799	-0.459166
K8.1	-0.756452	1.22533	0.0294595	0.00110737	0.760936	1.60254	0.903279	-0.28469
ORF57	-0.905441	0.853354	0.0393315	0.216255	2.35819	3.81076	0.513372	-0.331481
vIRF-1	-1.01803	0.635375	0.0246288	0.192456	1.04189	2.45504	0.0543924	-0.550617
vIRF-4	-1.3981	0.710408	0.000847047	0.0469108	1.33451	2.8659	0.179691	-0.513078
vIRF-3	-1.22125	0.493251	0.00333927	0.125865	0.449296	1.8327	-0.23891	-0.729174
ORF61	-1.13195	1.16853	0.000565617	0.00128814	2.1141	3.38203	0.651053	-0.509794
ORF60	-1.18731	0.624999	0.00811508	0.231574	1.38912	2.93077	0.203706	-0.414294
ORF58	-1.21628	1.26351	0.00493017	0.00701053	1.69644	3.25518	1.22199	-0.0360388
ORF59	-1.08783	1.66172	0.00980523	0.00583515	2.55209	3.92937	1.45362	-0.208926
ORF63	-0.970987	0.316251	0.00955294	0.436223	0.981353	2.20675	-0.370885	-0.687682
ORF64	-1.23722	0.795362	0.000432187	0.0245429	2.3352	3.73308	0.276482	-0.514336
K12	-0.120339	0.0368571	0.614313	0.958759	5.12061	5.38961	1.4109	1.37644
K13	-0.0528863	0.37164	0.696233	0.199808	4.08276	4.18582	0.531288	0.149948
LANA	-0.370736	0.123127	0.00986616	0.636322	3.20024	3.61577	0.556352	0.443996
ORF72	-0.137812	0.341051	0.366722	0.393992	5.19248	5.3792	1.12449	0.752467
K15	-0.739429	0.0978095	0.00106437	0.842391	4.84583	5.67547	0.750338	0.687881
ORF75	-0.903123	-0.17623	0.00076246	0.693605	6.0013	6.94861	1.60751	1.76375
