## Supplementary material for "A virus-induced circular RNA maintains latent infection of Kaposi sarcoma herpesvirus": Table S5

### Sheet: Sheet1
Table S4. All candidates of circ_0001400-interacting transcripts.
gene ID	gene	log2FC	adj. pValue
ENSG00000101407.13	TTI1	3.81823	6.68e-07
ENSG00000182973.19	CNOT10	3.5148	4.22e-08
ENSG00000281103.2	TRG-AS1	3.00409	0.00261705
ENSG00000177335.11	C8orf31	2.89432	0.00665087
ENSG00000237883.2	DGUOK-AS1	2.84287	0.00580952
ENSG00000115138.11	POMC	2.69021	0.00692569
ENSG00000174939.11	ASPHD1	2.47927	0.00945227
ENSG00000172183.15	ISG20	2.41955	0.00112835
ENSG00000132470.14	ITGB4	2.06511	0.00405751
ENSG00000125812.16	GZF1	1.95602	0.00161876
ENSG00000164077.14	MON1A	1.95519	5.59e-05
ENSG00000164296.7	TIGD6	1.85278	0.00941335
ENSG00000158710.15	TAGLN2	1.84615	2.46e-05
ENSG00000133195.11	SLC39A11	1.84138	0.000199
ENSG00000258429.2	PDF	1.79194	0.0037942
ENSG00000260219.2	AC106782.2	1.78795	0.00332645
ENSG00000229666.1	MAST4-AS1	1.73833	0.00828446
ENSG00000058453.17	CROCC	1.716	0.00579005
ENSG00000165516.11	KLHDC2	1.6141	0.00592383
ENSG00000135469.14	COQ10A	1.58403	0.00626198
ENSG00000141570.11	CBX8	1.51299	0.00342783
ENSG00000225077.3	LINC00337	1.50424	0.00265888
ENSG00000205763.13	RP9P	1.50238	0.00396666
ENSG00000134986.14	NREP	1.49504	0.00198786
ENSG00000090581.10	GNPTG	1.48922	0.00226736
ENSG00000145506.14	NKD2	1.39793	0.0056088
ENSG00000010810.17	FYN	1.39252	0.00200779
ENSG00000188747.8	NOXA1	1.35777	0.00679707
ENSG00000273253.2	AL022328.4	1.35189	0.00136614
ENSG00000119673.14	ACOT2	1.3476	0.00198661
ENSG00000007520.4	TSR3	1.32485	0.00182091
ENSG00000168807.16	SNTB2	1.28308	0.00424906
ENSG00000197061.5	HIST1H4C	1.27839	2.05e-05
ENSG00000130203.10	APOE	1.26563	0.000515
ENSG00000167799.10	NUDT8	1.2656	0.000342
ENSG00000124523.16	SIRT5	1.26104	0.0083675
ENSG00000074855.11	ANO8	1.24918	0.00492754
ENSG00000243449.6	C4orf48	1.21262	6.03e-05
ENSG00000103266.11	STUB1	1.20472	7.67e-05
ENSG00000100300.18	TSPO	1.18961	1.01e-05
ENSG00000186162.10	CIDECP	1.1853	0.00659265
ENSG00000108106.14	UBE2S	1.18284	7.43e-06
ENSG00000184990.13	SIVA1	1.15574	5.44e-06
ENSG00000153896.19	ZNF599	1.1511	0.00301771
ENSG00000099795.7	NDUFB7	1.13669	6.66e-06
ENSG00000125462.19	C1orf61	1.1346	0.0027684
ENSG00000054148.18	PHPT1	1.13158	5.87e-06
ENSG00000162910.19	MRPL55	1.12512	6.94e-06
ENSG00000240342.3	RPS2P5	1.11751	1.8e-05
ENSG00000169230.10	PRELID1	1.11328	0.000119
ENSG00000130643.9	CALY	1.09801	0.00933772
ENSG00000143774.17	GUK1	1.09727	1.01e-05
ENSG00000068831.19	RASGRP2	1.09428	0.00318676
ENSG00000197766.8	CFD	1.09243	0.000209
ENSG00000141447.18	OSBPL1A	1.08954	0.00546063
ENSG00000108963.19	DPH1	1.08916	0.00737231
ENSG00000198618.5	PPIAP22	1.08912	0.000272
ENSG00000145912.9	NHP2	1.0877	5.28e-05
ENSG00000125743.10	SNRPD2	1.08602	2.53e-05
ENSG00000204228.4	HSD17B8	1.08593	0.000638
ENSG00000133316.15	WDR74	1.08555	0.000842
ENSG00000187860.10	CCDC157	1.08552	0.00393473
ENSG00000197582.5	GPX1P1	1.08248	0.00108453
ENSG00000130748.7	TMEM160	1.08197	1.19e-05
ENSG00000255224.1	AC109322.1	1.07925	0.00614356
ENSG00000173267.14	SNCG	1.07865	0.00605856
ENSG00000160336.16	ZNF761	1.07654	0.00731509
ENSG00000223797.6	ENTPD3-AS1	1.07623	0.0054197
ENSG00000172889.16	EGFL7	1.07577	5e-05
ENSG00000099624.8	ATP5F1D	1.0757	0.000829
ENSG00000224870.7	AL391244.1	1.07391	0.00913949
ENSG00000015475.19	BID	1.06721	0.000186
ENSG00000174917.9	C19orf70	1.06595	1.33e-05
ENSG00000159685.11	CHCHD6	1.0636	0.000392
ENSG00000227063.5	RPL41P1	1.06183	0.000789
ENSG00000205542.11	TMSB4X	1.06158	0.00135038
ENSG00000173540.14	GMPPB	1.06145	0.000857
ENSG00000051523.11	CYBA	1.05958	1.18e-05
ENSG00000189007.16	ADAT2	1.05921	0.00765757
ENSG00000086506.3	HBQ1	1.05578	7.79e-05
ENSG00000115286.20	NDUFS7	1.05483	0.000114
ENSG00000102109.9	PCSK1N	1.05268	0.000137
ENSG00000125995.16	ROMO1	1.05225	2.92e-05
ENSG00000120306.11	CYSTM1	1.05168	0.00363024
ENSG00000142634.13	EFHD2	1.05157	0.00238829
ENSG00000228300.14	C19orf24	1.05086	0.000105
ENSG00000271576.1	AL359504.2	1.05083	0.00330821
ENSG00000260708.1	AL118516.1	1.04705	0.0014342
ENSG00000188186.10	LAMTOR4	1.04274	1.45e-05
ENSG00000197345.13	MRPL21	1.04055	2.88e-05
ENSG00000110717.13	NDUFS8	1.03648	1.5e-05
ENSG00000226287.8	TMEM191A	1.03577	0.00728497
ENSG00000147889.18	CDKN2A	1.03216	1.69e-05
ENSG00000108826.16	MRPL27	1.03076	1.57e-05
ENSG00000112667.13	DNPH1	1.03013	2.01e-05
ENSG00000006015.18	REX1BD	1.02944	1.65e-05
ENSG00000084207.18	GSTP1	1.02923	4.57e-05
ENSG00000169689.15	CENPX	1.02916	2.01e-05
ENSG00000101182.15	PSMA7	1.02449	1.49e-05
ENSG00000167775.11	CD320	1.02347	3.01e-05
ENSG00000117481.10	NSUN4	1.02326	0.00671946
ENSG00000135940.7	COX5B	1.02274	1.91e-05
ENSG00000182154.8	MRPL41	1.02104	1.86e-05
ENSG00000174307.7	PHLDA3	1.02077	0.000453
ENSG00000148362.11	PAXX	1.01921	4.02e-05
ENSG00000198931.11	APRT	1.01889	3.38e-05
ENSG00000171222.10	SCAND1	1.01862	2.93e-05
ENSG00000198937.9	CCDC167	1.01217	1.63e-05
ENSG00000100319.13	ZMAT5	1.01206	0.00238169
ENSG00000226976.3	COX6A1P2	1.01112	0.00462689
ENSG00000007080.11	CCDC124	1.01027	2.01e-05
ENSG00000183617.5	MRPL54	1.01013	2.24e-05
ENSG00000100142.16	POLR2F	1.01008	1.84e-05
ENSG00000124733.5	MEA1	1.00568	5.86e-05
ENSG00000181396.13	OGFOD3	1.00355	0.00129406
ENSG00000175756.13	AURKAIP1	1.00293	1.9e-05
ENSG00000163041.13	H3F3A	1.00106	4.34e-05
ENSG00000140995.17	DEF8	1.00024	2.95e-05
ENSG00000103363.15	ELOB	1.00014	6.64e-05
ENSG00000187840.5	EIF4EBP1	1.00006	2.82e-05
